# Integrated cross-study datasets of genetic dependencies in cancer

**DOI:** 10.1101/2020.05.22.110247

**Authors:** Clare Pacini, Joshua M. Dempster, Isabella Boyle, Emanuel Gonçalves, Hanna Najgebauer, Emre Karakoc, Dieudonne van der Meer, Andrew Barthorpe, Howard Lightfoot, Patricia Jaaks, James M. McFarland, Mathew J. Garnett, Aviad Tsherniak, Francesco Iorio

**Affiliations:** Wellcome Sanger Institute, Wellcome Genome Campus, Hinxton, Cambridge, CB10 1SA, UK; Open Targets, Wellcome Genome Campus, Hinxton, Cambridge, CB10 1SA, UK; Broad Institute of MIT and Harvard, 415 Main Street, Cambridge, MA 02142, USA; European Molecular Biology Laboratory, European Bioinformatics Institute, Wellcome Genome Campus, Cambridge CB10 1SA, UK; Human Technopole, Via Cristina Belgioioso 147, 20157 Milano - Italy

## Abstract

CRISPR-Cas9 viability screens are increasingly performed at a genome-wide scale across large panels of cell lines to identify new therapeutic targets for precision cancer therapy. Integrating the datasets resulting from these studies is necessary to adequately represent the heterogeneity of human cancers and to assemble a comprehensive map of cancer genetic vulnerabilities. Here, we integrated the two largest public independent CRISPR-Cas9 screens performed to date (at the Broad and Sanger institutes) by assessing, comparing, and selecting methods for correcting biases due to heterogeneous single guide RNA efficiency, gene-independent responses to CRISPR-Cas9 targeting originated from copy number alterations, and experimental batch effects. Our integrated datasets recapitulate findings from the individual datasets, provide greater statistical power to cancer- and subtype-specific analyses, unveil additional biomarkers of gene dependency, and improve the detection of common essential genes. We provide the largest integrated resources of CRISPR-Cas9 screens to date and the basis for harmonizing existing and future functional genetics datasets.
