## Supplementary Tables for "Integrated cross-study datasets of genetic dependencies in cancer": SupplementaryTable2.xls

### Sheet: Description and legend
Supplementary Table 2 - Top 10 list of enriched MsigDB gene sets found for the first two principal components of the full CRISPRcleanR processed dataset.
Enrichment analysis performed using Gene Ontology Biological Process (GO:BP), Canonical Pathways and Hallmark gene sets from MsigDB, considering the top 500 genes according to the magnitude of their value in the prinicipal components. Details on the analysis and column headers' description available at: https://www.gsea-msigdb.org/gsea/index.jsp

### Sheet: Supplementary Table 2
1st Principal Component
Collection(s):	CP, GO:BP, H
# overlaps shown:	10
# genesets in collections:	10491
# genes in comparison (n):	500
# genes in universe (N):	40071
Gene Set Name	# Genes in Gene Set (K)	# Genes in Overlap (k)	k/K	p-value	FDR q-value	Description
GO_REGULATION_OF_PHOSPHORUS_METABOLIC_PROCESS	1868	63	0.0337	1.01e-12	1.06e-08	Any process that modulates the frequency, rate or extent of the chemical reactions and pathways involving phosphorus or compounds containing phosphorus. [GOC:ai]
GO_INTRACELLULAR_TRANSPORT	1758	60	0.0341	2.28e-12	1.2e-08	The directed movement of substances within a cell. [GOC:ai]
GO_POSITIVE_REGULATION_OF_NUCLEOBASE_CONTAINING_COMPOUND_METABOLIC_PROCESS	1861	61	0.0328	7.85e-12	2.38e-08	Any cellular process that activates or increases the frequency, rate or extent of the chemical reactions and pathways involving nucleobases, nucleosides, nucleotides and nucleic acids. [GOC:go_curators]
GO_POSITIVE_REGULATION_OF_CELLULAR_BIOSYNTHETIC_PROCESS	1967	63	0.032	9.09e-12	2.38e-08	Any process that activates or increases the frequency, rate or extent of the chemical reactions and pathways resulting in the formation of substances, carried out by individual cells. [GOC:mah]
GO_REGULATION_OF_PROTEIN_MODIFICATION_PROCESS	1915	61	0.0319	2.51e-11	5.28e-08	Any process that modulates the frequency, rate or extent of the covalent alteration of one or more amino acid residues within a protein. [GOC:mah, GOC:tb]
GO_POSITIVE_REGULATION_OF_RNA_BIOSYNTHETIC_PROCESS	1601	54	0.0337	4.9e-11	8.57e-08	Any process that activates or increases the frequency, rate or extent of RNA biosynthetic process. [GO:jl, GO_REF:0000058, GOC:TermGenie]
GO_HOMEOSTATIC_PROCESS	1963	61	0.0311	6.78e-11	9.62e-08	Any biological process involved in the maintenance of an internal steady state. [GOC:jl, ISBN:0395825172]
GO_REGULATION_OF_CELL_POPULATION_PROLIFERATION	1766	57	0.0323	7.34e-11	9.62e-08	Any process that modulates the frequency, rate or extent of cell proliferation. [GOC:jl]
GO_REGULATION_OF_PHOSPHORYLATION	1668	54	0.0324	2.17e-10	2.53e-07	Any process that modulates the frequency, rate or extent of addition of phosphate groups into a molecule. [GOC:jl]
GO_POSITIVE_REGULATION_OF_PROTEIN_METABOLIC_PROCESS	1732	54	0.0312	8.29e-10	8.7e-07	Any process that activates or increases the frequency, rate or extent of the chemical reactions and pathways involving a protein. [GOC:ai]
2nd Principal Component
Collection(s):	CP, GO:BP, H
# overlaps shown:	10
# genesets in collections:	10491
# genes in comparison (n):	500
# genes in universe (N):	40071
Gene Set Name	# Genes in Gene Set (K)	# Genes in Overlap (k)	k/K	p-value	FDR q-value	Description
GO_PROTEIN_CONTAINING_COMPLEX_SUBUNIT_ORGANIZATION	1978	80	0.0404	1.5e-20	1.57e-16	Any process in which macromolecules aggregate, disaggregate, or are modified, resulting in the formation, disassembly, or alteration of a protein complex. [GOC:mah]
GO_SYMBIOTIC_PROCESS	980	52	0.0531	2.32e-18	1.22e-14	A process carried out by gene products in an organism that enable the organism to engage in a symbiotic relationship, a more or less intimate association, with another organism. The various forms of symbiosis include parasitism, in which the association is disadvantageous or destructive to one of the organisms; mutualism, in which the association is advantageous, or often necessary to one or both…
GO_INTRACELLULAR_TRANSPORT	1758	67	0.0381	5.39e-16	1.44e-12	The directed movement of substances within a cell. [GOC:ai]
GO_CELLULAR_MACROMOLECULE_LOCALIZATION	1989	72	0.0362	5.48e-16	1.44e-12	Any process in which a macromolecule is transported to, and/or maintained in, a specific location at the level of a cell. Localization at the cellular level encompasses movement within the cell, from within the cell to the cell surface, or from one location to another at the surface of a cell. [GOC:mah]
GO_REGULATION_OF_INTRACELLULAR_SIGNAL_TRANSDUCTION	1864	68	0.0365	2.71e-15	5.68e-12	Any process that modulates the frequency, rate or extent of intracellular signal transduction. [GOC:dph, GOC:signaling, GOC:tb, GOC:TermGenie]
GO_PROTEIN_LOCALIZATION_TO_MEMBRANE	654	38	0.0581	6.19e-15	1.08e-11	A process in which a protein is transported to, or maintained in, a specific location in a membrane. [GOC:mah]
GO_POSITIVE_REGULATION_OF_SIGNALING	1896	67	0.0353	2.01e-14	3.02e-11	Any process that activates, maintains or increases the frequency, rate or extent of a signaling process. [GOC:mtg_signal]
GO_AMIDE_BIOSYNTHETIC_PROCESS	904	44	0.0487	2.3e-14	3.02e-11	The chemical reactions and pathways resulting in the formation of an amide, any derivative of an oxoacid in which an acidic hydroxy group has been replaced by an amino or substituted amino group. [GOC:curators]
GO_ORGANONITROGEN_COMPOUND_BIOSYNTHETIC_PROCESS	1827	65	0.0356	3.79e-14	4.42e-11	The chemical reactions and pathways resulting in the formation of organonitrogen compound. [GOC:pr, GOC:TermGenie]
GO_CHROMOSOME_ORGANIZATION	1253	52	0.0415	5.14e-14	5.28e-11	A process that is carried out at the cellular level that results in the assembly, arrangement of constituent parts, or disassembly of chromosomes, structures composed of a very long molecule of DNA and associated proteins that carries hereditary information. This term covers covalent modifications at the molecular level as well as spatial relationships among the major components of a chromosome. …
