## Supplementary Tables for "Integrated cross-study datasets of genetic dependencies in cancer": SupplementaryTable5.xls

### Sheet: Description and legend
Supplementary Table 5 - Top 20 list of enriched MsigDB gene sets found for common essentials only in the integrated dataset
Enrichment analysis performed using Gene Ontology Biological Process (GO), gene sets from MsigDB, considering the common essentials in the integrated data not in Behan or Hart (Existing) or in the integrated data set alone (All). Details on the analysis and column headers' description available at: https://www.gsea-msigdb.org/gsea/index.jsp

### Sheet: Existing
Gene Set Name	# Genes in Gene Set (K)	Description	# Genes in Overlap (k)	k/K	p-value	FDR q-value
GO_PROTEIN_CONTAINING_COMPLEX_SUBUNIT_ORGANIZATION	1978	Any process in which macromolecules aggregate, disaggregate, or are modified, resulting in the formation, disassembly, or alteration of a protein complex. [GOC:mah]	280	0.1416	3.4e-115	2.58e-111
GO_CELL_CYCLE	1881	The progression of biochemical and morphological phases and events that occur in a cell during successive cell replication or nuclear replication events. Canonically, the cell cycle comprises the replication and segregation of genetic material followed by the division of the cell, but in endocycles or syncytial cells nuclear replication or nuclear division may not be followed by cell division. [G…	231	0.1228	5.14e-81	1.94e-77
GO_RNA_PROCESSING	1442	Any process involved in the conversion of one or more primary RNA transcripts into one or more mature RNA molecules. [GOC:mah]	189	0.1311	3.31e-70	8.37e-67
GO_MITOTIC_CELL_CYCLE	1053	Progression through the phases of the mitotic cell cycle, the most common eukaryotic cell cycle, which canonically comprises four successive phases called G1, S, G2, and M and includes replication of the genome and the subsequent segregation of chromosomes into daughter cells. In some variant cell cycles nuclear replication or nuclear division may not be followed by cell division, or G1 and G2 ph…	157	0.1491	8.56e-66	1.62e-62
GO_CELL_CYCLE_PROCESS	1422	The cellular process that ensures successive accurate and complete genome replication and chromosome segregation. [GOC:isa_complete, GOC:mtg_cell_cycle]	178	0.1252	7.23e-63	1.09e-59
GO_INTRACELLULAR_TRANSPORT	1758	The directed movement of substances within a cell. [GOC:ai]	196	0.1115	3.99e-61	5.04e-58
GO_MRNA_METABOLIC_PROCESS	887	The chemical reactions and pathways involving mRNA, messenger RNA, which is responsible for carrying the coded genetic 'message', transcribed from DNA, to sites of protein assembly at the ribosomes. [ISBN:0198506732]	139	0.1567	7.4e-61	8.01e-58
GO_CHROMOSOME_ORGANIZATION	1253	A process that is carried out at the cellular level that results in the assembly, arrangement of constituent parts, or disassembly of chromosomes, structures composed of a very long molecule of DNA and associated proteins that carries hereditary information. This term covers covalent modifications at the molecular level as well as spatial relationships among the major components of a chromosome. …	162	0.1293	5.15e-59	4.88e-56
GO_MITOCHONDRIAL_GENE_EXPRESSION	165	The process in which a mitochondrial gene's sequence is converted into a mature gene product or products (proteins or RNA). This includes the production of an RNA transcript as well as any processing to produce a mature RNA product or an mRNA or circRNA (for protein-coding genes) and the translation of that mRNA or circRNA into protein. Protein maturation is included when required to form an acti…	67	0.4061	1.32e-58	1.11e-55
GO_MITOCHONDRIAL_TRANSLATION	135	The chemical reactions and pathways resulting in the formation of a protein in a mitochondrion. This is a ribosome-mediated process in which the information in messenger RNA (mRNA) is used to specify the sequence of amino acids in the protein; the mitochondrion has its own ribosomes and transfer RNAs, and uses a genetic code that differs from the nuclear code. [GOC:go_curators]	62	0.4593	2.04e-58	1.55e-55
GO_CELLULAR_PROTEIN_CONTAINING_COMPLEX_ASSEMBLY	1129	The aggregation, arrangement and bonding together of a set of components to form a protein complex, occurring at the level of an individual cell. [GOC:jl]	152	0.1346	1.27e-57	8.72e-55
GO_RIBONUCLEOPROTEIN_COMPLEX_BIOGENESIS	480	A cellular process that results in the biosynthesis of constituent macromolecules, assembly, and arrangement of constituent parts of a complex containing RNA and proteins. Includes the biosynthesis of the constituent RNA and protein molecules, and those macromolecular modifications that are involved in synthesis or assembly of the ribonucleoprotein complex. [GOC:isa_complete, GOC:mah]	101	0.2104	1.61e-56	1.02e-53
GO_MITOCHONDRIAL_TRANSLATIONAL_TERMINATION	89	The process resulting in the release of a polypeptide chain from the ribosome in a mitochondrion, usually in response to a termination codon (note that mitochondria use variants of the universal genetic code that differ between different taxa). [GOC:mah, http://mitogenome.org/index.php/Genetic_Code_of_mitochondria]	51	0.573	8.07e-55	4.7e-52
GO_PEPTIDE_BIOSYNTHETIC_PROCESS	761	The chemical reactions and pathways resulting in the formation of peptides, compounds of 2 or more (but usually less than 100) amino acids where the alpha carboxyl group of one is bound to the alpha amino group of another. This may include the translation of a precursor protein and its subsequent processing into a functional peptide. [GOC:dph, GOC:jl]	122	0.1603	1.86e-54	1.01e-51
GO_PEPTIDE_METABOLIC_PROCESS	907	The chemical reactions and pathways involving peptides, compounds of two or more amino acids where the alpha carboxyl group of one is bound to the alpha amino group of another. [GOC:go_curators]	131	0.1444	4.25e-53	2.15e-50
GO_TRANSLATIONAL_TERMINATION	105	The process resulting in the release of a polypeptide chain from the ribosome, usually in response to a termination codon (UAA, UAG, or UGA in the universal genetic code). [GOC:hjd, ISBN:019879276X]	53	0.5048	6.49e-53	3.07e-50
GO_TRANSLATIONAL_ELONGATION	135	The successive addition of amino acid residues to a nascent polypeptide chain during protein biosynthesis. [GOC:ems]	58	0.4296	1.32e-52	5.87e-50
GO_MRNA_PROCESSING	551	Any process involved in the conversion of a primary mRNA transcript into one or more mature mRNA(s) prior to translation into polypeptide. [GOC:mah]	103	0.1869	1.87e-52	7.85e-50
GO_NCRNA_METABOLIC_PROCESS	493	The chemical reactions and pathways involving non-coding RNA transcripts (ncRNAs). [GOC:mah]	97	0.1968	1.65e-51	6.58e-49
GO_AMIDE_BIOSYNTHETIC_PROCESS	904	The chemical reactions and pathways resulting in the formation of an amide, any derivative of an oxoacid in which an acidic hydroxy group has been replaced by an amino or substituted amino group. [GOC:curators]	127	0.1405	4.23e-50	1.6e-47

### Sheet: All
Gene Set Name	# Genes in Gene Set (K)	Description	# Genes in Overlap (k)	k/K	p-value	FDR q-value
GO_PROTEIN_CONTAINING_COMPLEX_SUBUNIT_ORGANIZATION	1978	Any process in which macromolecules aggregate, disaggregate, or are modified, resulting in the formation, disassembly, or alteration of a protein complex. [GOC:mah]	44	0.0222	1.56e-14	1.18e-10
GO_APOPTOTIC_PROCESS	1994	A programmed cell death process which begins when a cell receives an internal (e.g. DNA damage) or external signal (e.g. an extracellular death ligand), and proceeds through a series of biochemical events (signaling pathway phase) which trigger an execution phase. The execution phase is the last step of an apoptotic process, and is typically characterized by rounding-up of the cell, retraction of…	42	0.0211	4.13e-13	1.57e-09
GO_CELL_CYCLE	1881	The progression of biochemical and morphological phases and events that occur in a cell during successive cell replication or nuclear replication events. Canonically, the cell cycle comprises the replication and segregation of genetic material followed by the division of the cell, but in endocycles or syncytial cells nuclear replication or nuclear division may not be followed by cell division. [G…	40	0.0213	1.21e-12	3.06e-09
GO_REGULATION_OF_ORGANELLE_ORGANIZATION	1310	Any process that modulates the frequency, rate or extent of a process involved in the formation, arrangement of constituent parts, or disassembly of an organelle. [GOC:mah]	32	0.0244	8.43e-12	1.6e-08
GO_MITOCHONDRIAL_TRANSLATION	135	The chemical reactions and pathways resulting in the formation of a protein in a mitochondrion. This is a ribosome-mediated process in which the information in messenger RNA (mRNA) is used to specify the sequence of amino acids in the protein; the mitochondrion has its own ribosomes and transfer RNAs, and uses a genetic code that differs from the nuclear code. [GOC:go_curators]	12	0.0889	2.77e-11	4.19e-08
GO_MITOCHONDRIAL_GENE_EXPRESSION	165	The process in which a mitochondrial gene's sequence is converted into a mature gene product or products (proteins or RNA). This includes the production of an RNA transcript as well as any processing to produce a mature RNA product or an mRNA or circRNA (for protein-coding genes) and the translation of that mRNA or circRNA into protein. Protein maturation is included when required to form an acti…	12	0.0727	2.9e-10	3.66e-07
GO_ORGANONITROGEN_COMPOUND_BIOSYNTHETIC_PROCESS	1827	The chemical reactions and pathways resulting in the formation of organonitrogen compound. [GOC:pr, GOC:TermGenie]	35	0.0192	6.05e-10	6.2e-07
GO_REGULATION_OF_CELL_DEATH	1746	Any process that modulates the rate or frequency of cell death. Cell death is the specific activation or halting of processes within a cell so that its vital functions markedly cease, rather than simply deteriorating gradually over time, which culminates in cell death. [GOC:dph, GOC:tb]	34	0.0195	7.23e-10	6.2e-07
GO_AMIDE_BIOSYNTHETIC_PROCESS	904	The chemical reactions and pathways resulting in the formation of an amide, any derivative of an oxoacid in which an acidic hydroxy group has been replaced by an amino or substituted amino group. [GOC:curators]	24	0.0265	8.1e-10	6.2e-07
GO_PEPTIDE_METABOLIC_PROCESS	907	The chemical reactions and pathways involving peptides, compounds of two or more amino acids where the alpha carboxyl group of one is bound to the alpha amino group of another. [GOC:go_curators]	24	0.0265	8.64e-10	6.2e-07
GO_PEPTIDE_BIOSYNTHETIC_PROCESS	761	The chemical reactions and pathways resulting in the formation of peptides, compounds of 2 or more (but usually less than 100) amino acids where the alpha carboxyl group of one is bound to the alpha amino group of another. This may include the translation of a precursor protein and its subsequent processing into a functional peptide. [GOC:dph, GOC:jl]	22	0.0289	9.01e-10	6.2e-07
GO_CELL_CYCLE_PROCESS	1422	The cellular process that ensures successive accurate and complete genome replication and chromosome segregation. [GOC:isa_complete, GOC:mtg_cell_cycle]	30	0.0211	1.29e-09	8.15e-07
GO_CELLULAR_AMIDE_METABOLIC_PROCESS	1192	The chemical reactions and pathways involving an amide, any derivative of an oxoacid in which an acidic hydroxy group has been replaced by an amino or substituted amino group, as carried out by individual cells. [GOC:curators]	27	0.0227	2.08e-09	1.21e-06
GO_CELLULAR_PROTEIN_CONTAINING_COMPLEX_ASSEMBLY	1129	The aggregation, arrangement and bonding together of a set of components to form a protein complex, occurring at the level of an individual cell. [GOC:jl]	26	0.023	3.01e-09	1.63e-06
GO_TRANSLATIONAL_ELONGATION	135	The successive addition of amino acid residues to a nascent polypeptide chain during protein biosynthesis. [GOC:ems]	10	0.0741	7.6e-09	3.84e-06
GO_MITOTIC_CELL_CYCLE	1053	Progression through the phases of the mitotic cell cycle, the most common eukaryotic cell cycle, which canonically comprises four successive phases called G1, S, G2, and M and includes replication of the genome and the subsequent segregation of chromosomes into daughter cells. In some variant cell cycles nuclear replication or nuclear division may not be followed by cell division, or G1 and G2 ph…	24	0.0228	1.54e-08	7.3e-06
GO_CELLULAR_MACROMOLECULE_CATABOLIC_PROCESS	1201	The chemical reactions and pathways resulting in the breakdown of a macromolecule, any large molecule including proteins, nucleic acids and carbohydrates, as carried out by individual cells. [GOC:jl]	25	0.0208	4.42e-08	1.97e-05
GO_POSITIVE_REGULATION_OF_ORGANELLE_ORGANIZATION	638	Any process that increases the frequency, rate or extent of a process involved in the formation, arrangement of constituent parts, or disassembly of an organelle. [GOC:dph, GOC:tb]	18	0.0282	4.67e-08	1.97e-05
GO_MITOCHONDRIAL_TRANSLATIONAL_TERMINATION	89	The process resulting in the release of a polypeptide chain from the ribosome in a mitochondrion, usually in response to a termination codon (note that mitochondria use variants of the universal genetic code that differ between different taxa). [GOC:mah, http://mitogenome.org/index.php/Genetic_Code_of_mitochondria]	8	0.0899	5.46e-08	2.18e-05
GO_MACROMOLECULE_CATABOLIC_PROCESS	1431	The chemical reactions and pathways resulting in the breakdown of a macromolecule, any molecule of high relative molecular mass, the structure of which essentially comprises the multiple repetition of units derived, actually or conceptually, from molecules of low relative molecular mass. [GOC:mah]	27	0.0189	9.03e-08	3.42e-05
